# The Digital Brain Bank, an open access platform for post-mortem datasets

**DOI:** 10.1101/2021.06.21.449154

**Authors:** Benjamin C. Tendler, Taylor Hanayik, Olaf Ansorge, Sarah Bangerter-Christensen, Gregory S. Berns, Mads F. Bertelsen, Katherine L. Bryant, Sean Foxley, Martijn P. van den Heuvel, Amy F.D. Howard, Istvan N. Huszar, Alexandre A. Khrapitchev, Anna Leonte, Paul R. Manger, Ricarda A.L. Menke, Jeroen Mollink, Duncan Mortimer, Menuka Pallebage-Gamarallage, Lea Roumazeilles, Jerome Sallet, Lianne H. Scholtens, Connor Scott, Adele Smart, Martin R. Turner, Chaoyue Wang, Saad Jbabdi, Rogier B. Mars, Karla L. Miller

**Affiliations:** Wellcome Centre for Integrative Neuroimaging, FMRIB, Nuffield Department of Clinical Neurosciences, University of Oxford, United Kingdom; Division of Clinical Neurology, Nuffield Department of Clinical Neurosciences, University of Oxford, United Kingdom; Psychology Department, Emory University, Atlanta, Georgia, United States of America; Centre for Zoo and Wild Animal Health, Copenhagen Zoo, Frederiksberg, Denmark; Department of Radiology, University of Chicago, Chicago, Illinois, United States of America; Department of Complex Trait Genetics, Centre for Neurogenomics and Cognitive Research, Amsterdam Neuroscience, Vrije Universiteit Amsterdam, Amsterdam, The Netherlands; Department of Child Psychiatry, Amsterdam Neuroscience, Amsterdam UMC, Vrije Universiteit Amsterdam, Amsterdam, The Netherlands; Medical Research Council Oxford Institute for Radiation Oncology, University of Oxford, Oxford, United Kingdom; School of Anatomical Sciences, Faculty of Health Sciences, University of the Witwatersrand, Johannesburg, South Africa; Wellcome Centre for Integrative Neuroimaging, Department of Experimental Psychology, University of Oxford, Oxford, United Kingdom; Stem Cell and Brain Research Institute, Université Lyon 1, INSERM, Bron, France; Donders Institute for Brain, Cognition and Behaviour, Radboud University Nijmegen, Nijmegen, The Netherlands

## Abstract

Post-mortem MRI provides the opportunity to acquire high-resolution datasets to investigate neuroanatomy, and validate the origins of image contrast through microscopy comparisons. We introduce the *Digital Brain Bank* (open.win.ox.ac.uk/DigitalBrainBank), a data release platform providing open access to curated, multimodal post-mortem neuroimaging datasets. Datasets span three themes - *Digital Neuroanatomist*: datasets for detailed neuroanatomical investigations; *Digital Brain Zoo*: datasets for comparative neuroanatomy; *Digital Pathologist*: datasets for neuropathology investigations. The first Digital Brain Bank release includes twenty one distinctive whole-brain diffusion MRI datasets for structural connectivity investigations, alongside microscopy and complementary MRI modalities. This includes one of the highest-resolution whole-brain human diffusion MRI datasets ever acquired, whole-brain diffusion MRI in fourteen non-human primate species, and one of the largest post-mortem whole-brain cohort imaging studies in neurodegeneration. The *Digital Brain Bank* is the culmination of our lab’s investment into post-mortem MRI methodology and MRI-microscopy analysis techniques. This manuscript provides a detailed overview of our work with post-mortem imaging to date, including the development of diffusion MRI methods to image large post-mortem samples, including whole, human brains. Taken together, the *Digital Brain Bank* provides cross-scale, cross-species datasets facilitating the incorporation of post-mortem data into neuroimaging studies.
