## Supplementary material for "The Digital Brain Bank, an open access platform for post-mortem datasets": Axial.csv

9.987789999999999724e-01	1.131812000000000040e+00	1.126641999999999921e+00	1.209000000000000075e+00
9.110740000000000505e-01	9.629609999999999559e-01	1.035406000000000049e+00	1.248081999999999914e+00
1.012361000000000066e+00	1.075012999999999996e+00	1.113879999999999981e+00	1.188581000000000110e+00
9.485970000000000235e-01	1.114997000000000016e+00	1.202048999999999923e+00	1.134946999999999928e+00
1.026612000000000080e+00	1.097707999999999906e+00	1.265783000000000103e+00	1.217200999999999977e+00
1.108605999999999980e+00	1.208169999999999966e+00	1.124714999999999909e+00	1.079182000000000086e+00
1.028653000000000040e+00	1.051925999999999917e+00	1.084136999999999906e+00	1.123580000000000023e+00
1.076740000000000030e+00	1.250548999999999911e+00	1.078853000000000062e+00	1.000348000000000015e+00
1.089180999999999955e+00	1.208563999999999972e+00	1.095566999999999958e+00	1.059752999999999945e+00
1.009522000000000030e+00	1.113134999999999986e+00	1.077523000000000009e+00	1.181826000000000043e+00
9.864950000000000108e-01	1.058673999999999893e+00	1.011276999999999981e+00	1.014393000000000100e+00
1.034235999999999933e+00	1.103876999999999997e+00	1.075185999999999975e+00	9.997869999999999813e-01
1.075800000000000090e+00	1.066024000000000083e+00	1.053479000000000054e+00	9.968700000000000339e-01
9.846989999999999910e-01	1.007846000000000020e+00	9.858170000000000543e-01	1.139423999999999992e+00
1.068281000000000036e+00	1.181864000000000026e+00	1.054813000000000001e+00	9.217880000000000518e-01
