## Supplementary material for "The Digital Brain Bank, an open access platform for post-mortem datasets": Design.csv

1.000000000000000000e+00	1.000000000000000000e+00
1.000000000000000000e+00	1.000000000000000000e+00
1.000000000000000000e+00	1.000000000000000000e+00
1.000000000000000000e+00	1.000000000000000000e+00
1.000000000000000000e+00	1.000000000000000000e+00
1.000000000000000000e+00	1.000000000000000000e+00
1.000000000000000000e+00	1.000000000000000000e+00
1.000000000000000000e+00	1.000000000000000000e+00
1.000000000000000000e+00	1.000000000000000000e+00
1.000000000000000000e+00	1.000000000000000000e+00
1.000000000000000000e+00	1.000000000000000000e+00
1.000000000000000000e+00	1.000000000000000000e+00
1.000000000000000000e+00	-1.000000000000000000e+00
1.000000000000000000e+00	-1.000000000000000000e+00
1.000000000000000000e+00	-1.000000000000000000e+00
