## Supplementary material for "The Digital Brain Bank, an open access platform for post-mortem datasets": FA.csv

9.309150000000000480e-01	8.413129999999999775e-01	7.892489999999999783e-01	8.239119999999999777e-01
9.693079999999999474e-01	9.521359999999999824e-01	8.052380000000000093e-01	7.844989999999999464e-01
1.069631999999999916e+00	1.079345999999999917e+00	8.738000000000000211e-01	8.113219999999999876e-01
9.674730000000000274e-01	9.583279999999999577e-01	8.435930000000000373e-01	9.108730000000000437e-01
1.009444000000000008e+00	9.043069999999999720e-01	8.305460000000000065e-01	8.927019999999999955e-01
1.049212999999999951e+00	9.643140000000000045e-01	8.659540000000000015e-01	9.216210000000000235e-01
9.621049999999999880e-01	9.397419999999999662e-01	9.282920000000000060e-01	8.759700000000000264e-01
9.419549999999999867e-01	8.880390000000000228e-01	8.054670000000000440e-01	7.936649999999999539e-01
9.475219999999999754e-01	8.708240000000000425e-01	9.291829999999999812e-01	9.795449999999999990e-01
1.065180999999999933e+00	1.027365000000000084e+00	8.587919999999999998e-01	8.386749999999999483e-01
1.014426000000000050e+00	9.374019999999999575e-01	9.030280000000000529e-01	8.451210000000000111e-01
1.037508000000000097e+00	1.015719999999999956e+00	9.636879999999999891e-01	9.131639999999999757e-01
1.009030000000000094e+00	1.019714999999999927e+00	9.817179999999999795e-01	1.025064999999999893e+00
1.037217999999999973e+00	1.059067999999999898e+00	9.453700000000000436e-01	8.883309999999999818e-01
1.034715999999999969e+00	1.054548999999999959e+00	1.012561999999999962e+00	1.042685000000000084e+00
