## Supplementary material for "The Digital Brain Bank, an open access platform for post-mortem datasets": MD.csv

1.032129999999999992e+00	1.191297999999999968e+00	1.223966000000000109e+00	1.299949000000000021e+00
9.281160000000000521e-01	9.752619999999999623e-01	1.124856999999999996e+00	1.363499999999999934e+00
9.934169999999999945e-01	1.036248999999999976e+00	1.171675999999999940e+00	1.306011000000000033e+00
9.547529999999999628e-01	1.131855999999999973e+00	1.286048000000000080e+00	1.169813999999999909e+00
1.024602000000000013e+00	1.140136000000000038e+00	1.346740000000000048e+00	1.265813000000000077e+00
1.073801000000000005e+00	1.218083000000000027e+00	1.190110999999999919e+00	1.125166000000000111e+00
1.043346000000000107e+00	1.089043999999999901e+00	1.116049999999999986e+00	1.200368000000000102e+00
1.107156999999999947e+00	1.324845999999999968e+00	1.188161000000000023e+00	1.108581999999999956e+00
1.122649999999999926e+00	1.302732999999999919e+00	1.141980999999999913e+00	1.088086000000000109e+00
9.913650000000000517e-01	1.101175000000000015e+00	1.142282999999999937e+00	1.264464000000000032e+00
9.732690000000000508e-01	1.089225000000000110e+00	1.057663999999999938e+00	1.094986999999999933e+00
1.009106000000000058e+00	1.101603000000000110e+00	1.101912999999999920e+00	1.046770999999999896e+00
1.081018999999999952e+00	1.046856999999999926e+00	1.055900999999999978e+00	9.833790000000000031e-01
9.479499999999999593e-01	9.682020000000000071e-01	1.009862999999999955e+00	1.192034999999999956e+00
1.036680000000000046e+00	1.135690000000000088e+00	1.039808999999999983e+00	8.972010000000000263e-01
