## Supplementary material for "The Digital Brain Bank, an open access platform for post-mortem datasets": Radial.csv

1.066027999999999976e+00	1.283104999999999940e+00	1.334791000000000061e+00	1.402114000000000082e+00
9.427100000000000479e-01	9.927300000000000013e-01	1.229373999999999967e+00	1.498615000000000030e+00
9.580539999999999612e-01	1.000996999999999915e+00	1.245468999999999937e+00	1.434277999999999942e+00
9.555029999999999912e-01	1.152981000000000034e+00	1.371992000000000100e+00	1.211464000000000096e+00
1.023975999999999997e+00	1.166255999999999959e+00	1.416846000000000050e+00	1.309725999999999946e+00
1.024137999999999993e+00	1.245468999999999937e+00	1.283792000000000044e+00	1.182503000000000082e+00
1.073017000000000110e+00	1.140598000000000001e+00	1.170754999999999990e+00	1.316848999999999936e+00
1.143111999999999906e+00	1.404463000000000017e+00	1.314996000000000054e+00	1.238539000000000057e+00
1.173855000000000093e+00	1.412703000000000042e+00	1.204687000000000063e+00	1.113583999999999907e+00
9.687400000000000455e-01	1.092734000000000094e+00	1.209958000000000089e+00	1.349744000000000055e+00
9.741530000000000467e-01	1.152503999999999973e+00	1.133655999999999997e+00	1.220923999999999898e+00
9.831560000000000299e-01	1.081607999999999903e+00	1.131242999999999999e+00	1.110964999999999980e+00
1.057040999999999897e+00	1.036202000000000067e+00	1.055396000000000001e+00	9.747639999999999638e-01
9.321920000000000206e-01	9.321390000000000509e-01	1.049825999999999926e+00	1.279552999999999940e+00
1.014982000000000051e+00	1.082281000000000049e+00	1.033938000000000024e+00	8.710170000000000412e-01
